# Crosstalk between the Ino80 complex and TOR signaling drives fungal adaptation to hypoxia through chromatin remodeling

**DOI:** 10.64898/2025.12.19.695452

**Authors:** Manjari Shrivastava, Faïza Tebbji, Morgane Dubé, Antony T. Vincent, Adnane Sellam

## Abstract

In the human host, the opportunistic yeast *Candida albicans* must adapts to niches that vary markedly in oxygen tension, ranging from the hypoxic gastrointestinal and vaginal tracts to more oxygen-rich niches such as the skin. Thriving across this spectrum requires the capacity to dynamically rewire core metabolic pathways in response to fluctuating oxygen levels. Yet, despite the central role of oxygen in shaping fungal metabolism and fitness, the genetic basis underlying hypoxic adaptation in *C. albicans* remains incompletely understood. Here, we performed a genetic screen to identify genes required for adaptation to hypoxia (5% O_2_). This comprehensive approach revealed numerous genes spanning diverse metabolic and stress-related functions that are essential for optimal growth under oxygen-limiting conditions. Notably, this study uncovers a previously unrecognized role for the TOR (Target of Rapamycin) signaling pathway and the chromatin-remodeling complex Ino80 in orchestrating the fungal adaptive response to hypoxia. Integration of *ino80* mutant transcriptomic data with Ino80 DNA-binding and nucleosome-occupancy profiles under conditional *INO80* depletion revealed that this chromatin remodeler regulates the cellular phosphate demand associated with hypoxic exposure. The similarity between chromatin accessibility changes following *TOR1* and *INO80* depletion further suggests that Ino80 acts in concert with the TOR pathway to support growth and maintain phosphate homeostasis under low-oxygen conditions. Collectively, these findings provide new insight into how nutrient and oxygen signaling converge on chromatin remodeling, offering a mechanistic framework for understanding the regulatory logic underlying hypoxic adaptation in pathogenic fungi.

**Importance:** *Candida albicans* is an opportunistic fungal pathogen that colonizes diverse host niches, many of which are oxygen-limited. Understanding how this organism adapts to hypoxia is critical for elucidating the mechanisms underpinning both commensalism and pathogenicity of this yeast. Here, we reveal that the TOR signaling pathway and the Ino80 chromatin-remodeling complex are key regulators of fungal growth under low-oxygen conditions. Our data show that Ino80 coordinates phosphate homeostasis during hypoxia and functions in concert with TOR to maintain chromatin accessibility and metabolic adaptation. Our results uncover how oxygen and nutrient cues converge on chromatin remodeling, providing a framework for understanding how *C. albicans* and other human-associated fungi modulate their physiology to thrive and evolve in diverse host environments.
