## Supplementary Table S1 for "Crosstalk between the Ino80 complex and TOR signaling drives fungal adaptation to hypoxia through chromatin remodeling"

### Sheet: Table S1
Supplementary Table 1
List of C. albicans GRACE mutants exacerbated or alleviated by hypoxia.

### Sheet: Genetic screen
Gene ID	Gene name	OD 24h		Relative growth/WT		Differential growth (DG)	Gene description
		normoxia	hypoxia	normoxia	hypoxia
orf19.5657	SWI1	1.6505	0.1675	0.951297	0.130962	82.0335	Protein involved in transcription regulation; ortholog of S. cerevisiae Swi1p, which is a subunit of the SWI/SNF chromatin remodeling complex; interacts with Snf2p; SWI/SNF complex is essential for hyphal growth and virulence
orf19.2060	SOD5	1.6535	0.1835	0.953026	0.143471	80.9554	Cu-containing superoxide dismutase; protects against oxidative stress; induced by neutrophils, hyphal growth, caspofungin, osmotic/oxidative stress; oralpharyngeal candidiasis induced; rat catheter and Spider biofilm induced
orf19.4701	ELP6	1.581	0.2395	0.911239	0.187256	72.3984	Ortholog(s) have ATPase, tRNA binding activity, role in protein urmylation, regulation of transcription by RNA polymerase II, tRNA wobble uridine modification and elongator holoenzyme complex localization
orf19.203	STB3	1.044	0.1919	0.601729	0.150039	45.169	Putative SIN3-binding protein 3 homolog; caspofungin induced; macrophage/pseudohyphal-repressed; rat catheter biofilm induced
orf19.2292	OP4	0.8245	0.17265	0.475216	0.134988	34.0228	Oligopeptide transporter; detected at germ tube plasma membrane; transcript inducede during phagocytosis by macrophages; fungal-specific; Hap43-repressed; merged with orf19.2292 in Assembly 20; rat catheter and Spider biofilm induced
orf19.4606	ERG8	1.3905	0.3305	0.801441	0.258405	54.3036	Putative phosphomevalonate kinase; enzyme of the mevalonate pathway of isoprenoid biosynthesis; transcript regulated by Nrg1; possible drug target; not conserved in H. sapiens
orf19.7038	MVP1	1.588	0.416	0.915274	0.325254	59.002	Ortholog(s) have phosphatidylinositol-3-phosphate binding activity, role in plasma membrane tubulation, protein targeting to vacuole, retrograde transport, endosome to Golgi and cytoplasm, endosome, nucleus localization
orf19.6830		1.5425	0.434	0.889049	0.339328	54.9721	Putative enoyl-CoA hydratase; Spider biofilm induced
orf19.1149	MRF1	1.506	0.4565	0.868012	0.356919	51.1092	Putative mitochondrial respiratory protein; induced by farnesol, benomyl, nitric oxide, core stress response; oxidative stress-induced via Cap1; stationary-phase enriched protein; Spider biofilm induced
orf19.517	HAP31	1.269	0.4025	0.731412	0.314699	41.6713	Putative CCAAT-binding transcription factor; regulates CYC1; required for resistance to rapamycin, copper; induced in high iron; repressed in low iron; Sef1, Sfu1, and Hap43 regulated; rat catheter and Spider biofilm induced
orf19.5926	ARG11	1.6205	0.5145	0.934006	0.402267	53.1738	Putative ornithine transporter of the mitochondrial inner membrane; induced during the mating process
orf19.5641	CAR2	1.6275	0.5175	0.93804	0.404613	53.3427	Ornithine aminotransferase; arginine metabolism; alkaline induced; mutant sensitivite to toxic ergosterol analog, to amphotericin B; exponential and stationary phase yeast; flow model biofilm induced; rat catheter, Spider biofilm repressed
orf19.2133	LIP4	1.681	0.558	0.968876	0.436278	53.2598	Secreted lipase, member of a differentially expressed lipase gene family with possible roles in nutrition and/or in creating an acidic microenvironment; expressed more strongly during mucosal infections than during systemic infections
orf19.5004	RAD54	1.507	0.5055	0.868588	0.395231	47.3357	Putative DNA-dependent ATPase involved in DNA repair; induced under hydroxyurea treatment; plays an essential role during mitotic growth; mutants display aberrant cell and nuclear morphology
orf19.7391	OCH1	1.059	0.3565	0.610375	0.278733	33.1641	Alpha-1,6-mannosyltransferase; initiates N-glycan outer chain branch addition; similar to S. cerevisiae Och1p; required for wild-type virulence in mouse intravenous infection; fungal-specific (no human or murine homolog)
orf19.5148	CYR1	1.4945	0.5175	0.861383	0.404613	45.677	Class III adenylyl cyclase; mutant lacks cAMP; involved in regulation of filamentation, phenotypic switching and mating; mutant hyphal growth defect rescued by exogenous cAMP; downstream of Ras1p and CO2 signaling
orf19.4506	LYS22	1.4455	0.51285	0.833141	0.400977	43.2164	Homocitrate synthase, minor isoform; repressed by nitric oxide and by hypoxia; protein level decreases in stationary phase cultures; induced by ketoconazole, Spider biofilm induced; flow model biofilm repressed
orf19.7281	PDK2	1.5825	0.56745	0.912104	0.443667	46.8437	Putative pyruvate dehydrogenase kinase; mutation confers hypersensitivity to amphotericin B
orf19.4230	PRE4	1.001	0.393	0.576945	0.307271	26.9674	20S proteasome subunit (beta7); protein present in exponential and stationary growth phase yeast cultures
orf19.2594	RPA43	1.309	0.5195	0.754467	0.406177	34.829	Ortholog(s) have RNA polymerase I activity and role in nucleolar large rRNA transcription by RNA polymerase I, transcription by RNA polymerase I, transcription initiation from RNA polymerase I promoter
orf19.7324	THI13	1.6885	0.673	0.973199	0.526192	44.7007	Thiamin pyrimidine synthase; synthesis of the thiamine precursor hydroxymethylpyrimidine phosphate; single-turnover enzyme that provides histidine for HMP-P formation; induced by nitric oxide independent of Yhb1; Spider biofilm induced
orf19.1419	SEC15	1.7505	0.7149	1.00893	0.558952	44.9981	Exocyst subunit, involved in polarized growth; cellular bud tip-associated protein; interacts with Ras-related GTPase Rsr1p; ortholog of S. cerevisiae SEC15
orf19.644	HGT9	1.2205	0.4995	0.703458	0.390539	31.2919	Putative glucose transporter of the major facilitator superfamily; the C. albicans glucose transporter family comprises 20 members; 12 probable membrane-spanning segments; induced at low (0.2%, compared to 2%) glucose in rich media; intron
orf19.5702	DIP2	1.1085	0.4555	0.638905	0.356138	28.2767	Has domain(s) with predicted catalytic activity and role in metabolic process
orf19.7227	YPI1	1.586	0.67	0.914121	0.523847	39.0274	Protein phosphatase inhibitor; Hap43-repressed; homozygous Tn insertion decreases colony wrinkling but does not block hyphal growth in liquid media; mutation confers hypersensitivity to toxic ergosterol analog; Spider biofilm induced
orf19.117	SEC9	1.509	0.669	0.869741	0.523065	34.6676	t-SNARE protein required for secretory vesicle-membrane fusion
orf19.1575	PRS1	1.7215	0.77	0.992219	0.602033	39.0186	Phosphoribosylpyrophosphate synthetase; enzyme of purine, pyrimidine, histidine, and tryptophan biosynthesis; essential; flucytosine induced; macrophage/pseudohyphal-induced
orf19.898	HEM2	1.459	0.759	0.840922	0.593432	24.749	Putative porphobilinogen synthase; induced in high iron; protein level decrease in stationary phase cultures; Spider biofilm repressed
orf19.6602	FMP53	1.588	0.8375	0.915274	0.654808	26.0465	Ortholog(s) have role in ubiquinone biosynthetic process, ubiquinone-6 biosynthetic process and mitochondrial inner membrane, mitochondrion localization
orf19.2319	ESF1	1.0025	0.543	0.57781	0.42455	15.3259	Putative nucleolar protein with a predicted role in pre-rRNA processing; Hap43-induced gene; repressed in core stress response
orf19.6877	PNG2	0.5395	0.294	0.310951	0.229867	8.10839	Putative peptide:N-glycanase; gene has variable numbers of 12-bp repeats; induced by caspofungin, ciclopirox olamine, ketoconazole or hypoxia; gene of core caspofungin response; Hap43-induced; Spider biofilm induced
orf19.5592		1.2255	0.6745	0.70634	0.527365	17.8975	ORF, Uncharacterized
orf19.5765	NUP82	1.4965	0.831	0.862536	0.649726	21.281	Linker nucleoporin of the nuclear pore complex; role in mRNA andexport from nucleus, protein import into nucleus, ribosomal large subunit export from nucleus, ribosomal small subunit export from nucleus; rat catheter biofilm repressed
orf19.1988	CDC45	1.5615	0.8737	0.9	0.683112	21.6888	Putative DNA replication initiation factor; transcriptionally regulated by interaction with macrophage
orf19.835	IES1	0.8775	0.5055	0.505764	0.395231	11.0533	Ortholog(s) have role in nucleosome mobilization and Ino80 complex, cytosol, nucleus localization
orf19.3642	SUN41	1.609	0.93	0.927378	0.727131	20.0247	Cell wall glycosidase; role in biofilm formation and cell separation; possibly secreted; hypoxia, hyphal induced; caspofungin repressed; Efg1, Cph1 regulated; O-glycosylated, possible Kex2 substrate; 5'-UTR intron; Spider biofilm induced
orf19.2778	URB1	1.644	0.9523	0.94755	0.744566	20.2984	ORF, Uncharacterized
orf19.7448	LYS9	1.6135	0.9435	0.929971	0.737686	19.2285	Saccharopine dehydrogenase; lysine biosynthesis; soluble protein in hyphae; amphotericin B repressed; Gcn4-regulated; colony morphology-related gene regulation by Ssn6; protein present in exponential and stationary growth phase yeast
orf19.418	KOG1	1.5095	0.8965	0.870029	0.700938	16.9091	Putative TORC1 subunit; heterozygous null mutant displays sensitivity to rapamycin; likely to be essential for growth, based on an insertional mutagenesis strategy
orf19.3409	SEC12	1.5525	0.9295	0.894813	0.72674	16.8073	Putative guanyl-nucleotide exchange factor; induced in high iron; Hap43-repressed
orf19.4136	TOF1	1.5595	0.935	0.898847	0.73104	16.7807	Putative subunit of a replication fork-pausing checkpoint complex
orf19.581	NRD1	0.851	0.517	0.49049	0.404222	8.62679	Putative RNA-binding protein; transcript is upregulated in an RHE model of oral candidiasis
orf19.1953		1.6	0.994	0.92219	0.77717	14.5021	ORF, Uncharacterized
orf19.1734	INO80	1.6895	1.0725	0.973775	0.838546	13.5229	Putative ATPase and nucleosome spacing factor; required for hyphal growth; removes histone variant H2A.Z (Hta3p) from hypha-specific promoters ; heterozygous null mutant displays sensitivity to virgineone
orf19.7286	RPN7	1.5825	1.0075	0.912104	0.787725	12.4379	Subunit of the proteasome regulatory particle; regulated by Gcn2p and Gcn4p; protein present in exponential and stationary growth phase yeast cultures
orf19.4186	PCT1	1.4525	0.927	0.837176	0.724785	11.2391	Putative choline-phosphate cytidylyl transferase, antigenic during human oral infection
orf19.922	ERG11	1.4945	0.5175	0.861383	0.404613	45.677	Lanosterol 14-alpha-demethylase; cytochrome P450 family; role in ergosterol biosynthesis; target of azole antifungals; may contribute to drug resistance; azole or flow model biofilm induced; drug treated biofilm induced; hypoxia regulated
orf19.5148	CYR1	1.3625	0.8805	0.785303	0.688428	9.68741	Class III adenylyl cyclase; mutant lacks cAMP; involved in regulation of filamentation, phenotypic switching and mating; mutant hyphal growth defect rescued by exogenous cAMP; downstream of Ras1p and CO2 signaling
orf19.4783		1.3575	0.8802	0.782421	0.688194	9.42268	Protein of unknown function; induced during chlamydospore formation in both C. albicans and C. dubliniensis
orf19.1324	RAD2	1.1065	0.7195	0.637752	0.562549	7.52033	Ortholog of S. cerevisiae Rad2, a nucleotide excision repair nuclease; null mutant is extremely sensitive to UV irradiation; transcript induced by interaction with macrophages
orf19.6994	BAT22	1.6245	1.058	0.936311	0.827209	10.9102	Putative branched chain amino acid aminotransferase; regulated by Gcn4p; induced by farnesol treatment, GlcNAc, amino acid starvation (3-aminotriazole treatment); present in exponential and stationary growth phase yeast cultures
orf19.1659	ALG8	1.5805	1.03	0.910951	0.805317	10.5634	Putative glucosyltransferase involved in cell wall mannan biosynthesis; transcription is elevated in nik1 and sln1 homozygous null mutants, but not in the chk1 null mutant; possibly an essential gene, disruptants not obtained by UAU1 method
WT	WT	1.735	1.279	1	1	0
orf19.2876	CBF1	1.5725	1.3155	0.90634	1.02854	-12.2198	Transcription factor; binds ribosomal protein gene promoters and rDNA locus with Tbf1; regulates sulfur starvation-response, respiratory, glycolytic genes; does not bind to centromeres as does S. cerevisiae Cbf1; Spider biofilm repressed
orf19.3505	SLM2	1.979	1.711	1.14063	1.33776	-19.713	Ortholog(s) have role in TOR signaling, actin cytoskeleton organization, actin filament bundle assembly, eisosome assembly, endosomal transport and establishment or maintenance of actin cytoskeleton polarity,
orf19.1760	RAS1	0.6835	0.862	0.393948	0.673964	-28.0016	RAS signal transduction GTPase; regulates cAMP and MAP kinase pathways; role in hyphal induction, virulence, apoptosis, heat-shock sensitivity; nonessential; plasma membrane-localized; complements viability of S. cerevisiae ras1 ras2 mutant
