## Supplementary Table S6 for "Crosstalk between the Ino80 complex and TOR signaling drives fungal adaptation to hypoxia through chromatin remodeling"

### Sheet: Table S6
Table S6. Primers and strains lists

### Sheet: Primers
Name	Gene	Sequence (5'→3')	Purpose
Primers for KO and complemented strains
P9	INO80	AGAGAGAAATGTTTTCTCAAAACAATATTGTCCTTGTGGTGGTTGTGGTCTCTCACTCACTCACTCACACTCACCCATTCTTCGAGCGTCCCAAAACCTTCT	Deletion cassette amplification
P10	INO80	CAGAATTATTTAAATCAAGATCGGAATCATAATCTGAATCAATTGATGGATCTCTATTAATGATTTTTGGAAACAGGACCTGCTCACTATAGGGAGACCG	Deletion cassette amplification
Diagnostic primers Ino80 Fov	INO80	TGTGTTGTCTGTCTGTGATCTGCA	Checking gene deletion
Diagnostic primers Ino80 rev	INO80	TCAGTGGCACCGGTGAAACGAC	Checking gene deletion
p2 In080	INO80	GTATATCGGTATTGGCATATTTAGCTGAAACTTATAATATGTG	Checking gene deletion
p3Ino80	INO80	CACATATTATAAGTTTCAGCTAAATATGCCAATACCGATATAC	Checking gene deletion
complent_Ino80 F1	INO80	CGACGCGTTCCCACCATCTAACTTGGAAAAGT	Complementaion with CIP plasmid
complent_Ino80 R1	INO80	CCCCCCGGGATTCCTCCAGCTTCAACTCCAGCA	Complementaion with CIP plasmid
Ino80_C F1	INO80	AAGAGTCGATGACAACGGCA	Diganotic primer
Ino80_C R1	INO80	GGT GGC GTG TTC CAC AGT AG	Diganotic primer
ino80_S F1	INO80	GCTGTGTATATTAAGTAGTGTGTGC	Diganotic primer
ino80_SR1	INO80	CTCCCCCTTCACACTTCAC	Diganotic primer
Primers for Mnase tagging
ASCaIno80-ChEC-F1	agtatttagattggttactagaaatactattgaacaaaaaattcttgaacgtgctaaagaaaaggaagaaattcaaaaacttgtcgttggtaatatgGGTCGACGGATCCCCGGGTT		Mnase tagging
ASCaIno80-ChEC-R1	ataaatatttaggatgagttataattacgacaacaacaacaaccaaattaattttaaaatacctttctcaatatatatatttaaaaaaaacgtatacaTCGATGAATTCGAGCTCGTT		Mnase tagging
ASCaIno80-ChECdiag-F1	tcaagcatggcaaaccaa		Diganotic primer
ASCaIno80-ChECdiag-R1	caggtcctgtttccaaaaatc		Diganotic primer

### Sheet: Strains
Name	Reference (PMID)	Genotype	Background
SC5314	Fonzi et al., 1993 (8349105)	ura3Δ::imm434/ura3Δ::imm434	WT
CAI4	GRCAE collection(Roemer et al. 2003)	ura3::imm434/ura3::imm434 iro1::imm434/iro1::imm434	WT
SN152	Noble et al., 2005 (15701792)	arg4Δ/arg4Δ leu2Δ/leu2Δ his1Δ/his1Δ URA3/ura3Δ::imm434 IRO1/iro1Δ::imm434	WT
SN87	Noble et al., 2005 (15701792)	leu2Δ/leu2Δ his1Δ/his1Δ URA3/ura3Δ::imm434 IRO1/iro1Δ::imm434	WT
Mnase-free strain	Tebbji et al. 2020 (33055256)	RPS1::CIpACT-3xFLAG-MNase-SV40-CYC URA3/ura3	SN148
Ino80-mnase	This study	INO80/INO80::Mnase-ARG4	SN148
Ino80 (GRACE strain)	GRCAE collection(Roemer et al. 2003)	ino80::his3::hisG/his3::hisG leu2::tetRGAL4AD-URA3/LEU2	CAI4
INO80-/- (ino80)	This study	ino80::ARG4/ino80::SAT	SN148
INO80-/+	This study	ino80::ARG4/-	SN148
INO80-/- Cip-Act (ino80-pINO80)	This study	ino80::ARG4;ino80::ARG4;CIPAct-INO80	SN148
tor1/TOR1	DBC(Xu et al. 2007) (17604452)	TOR1/tor1::NAT1 ura3Δ/ura3Δ his1Δ/his1Δ arg4Δ/arg4Δ	SN148
tco89/TCO89	DBC(Xu et al. 2007) (17604452)	TOC89/toc89::NAT1 ura3Δ/ura3Δ his1Δ/his1Δ arg4Δ/arg4Δ	SC5314
lst8/LST8	DBC(Xu et al. 2007) (17604452)	LST8/lst8::NAT1 ura3Δ/ura3Δ his1Δ/his1Δ arg4Δ/arg4Δ	SC5314
rbp1/RBP1	DBC(Xu et al. 2007) (17604452)	RBP1/rbp1::NAT1 ura3Δ/ura3Δ his1Δ/his1Δ arg4Δ/arg4Δ	SC5314
kog1/KOG1	DBC(Xu et al. 2007) (17604452)	KOG1/kog1::NAT1 ura3Δ/ura3Δ his1Δ/his1Δ arg4Δ/arg4Δ	SC5314
Tor1-1	Cruz et al., 2001 (11600372)	TOR1-1/TOR1	SC5314
JKC915	Julia R. Köhler(Liu et al. 2017) (28566496)	HIS1/his△::CatetR-FRT	SC5314
JKC1450	Julia R. Köhler(Liu et al. 2017) (28566496)	pho84::HIS1/pho84::ARG4	SC5314
JKC1588	Julia R. Köhler(Liu et al. 2017) (28566496)	PHO84-FRT/pho84::ARG4 LEU2/leu2::C.d. HIS1 his1/his1:: tetR-FRT arg4/arg4 URA3/ura3::λimm434 IRO1/iro1Δ::λimm434	SC5314
JKC1713	Julia R. Köhler(Liu et al. 2017) (28566496)	hisΔ1/his1Δ:: tetR-FRT arg4/ARG4 IRO1/iro1Δ::λimm434 URA3/ura3Δ::λimm	SC5314
